# Carbon content, carbon fixation yield and dissolved organic carbon release from diverse marine nitrifiers

**DOI:** 10.1101/2022.01.04.474793

**Authors:** Barbara Bayer, Kelsey McBeain, Craig A. Carlson, Alyson E. Santoro

## Abstract

Nitrifying microorganisms, including ammonia-oxidizing archaea, ammonia-oxidizing bacteria and nitrite-oxidizing bacteria, are the most abundant chemoautotrophs in the ocean and play an important role in the global carbon cycle by fixing dissolved inorganic carbon (DIC) into biomass. The release of organic compounds by these microbes is less well known but may represent an as-yet unaccounted source of dissolved organic carbon (DOC) available to heterotrophic marine food webs. Here, we provide measurements of cellular carbon and nitrogen quotas, DIC fixation yields and DOC release of ten phylogenetically diverse marine nitrifiers grown in multiple culture conditions. All investigated strains released DOC during growth, making up on average 5-15% of the fixed DIC. Neither substrate concentration nor temperature affected the proportion of fixed DIC released as DOC, but release rates varied between closely related species. Our results also indicate previous studies may have underestimated DIC fixation yields of marine nitrite oxidizers due to partial decoupling of nitrite oxidation from CO_2_ fixation, and due to lower observed yields in artificial compared to natural seawater medium. The results of this study provide values for biogeochemical models of the global carbon cycle, and help to further constrain the implications of nitrification-fueled chemoautotrophy for marine food-web functioning and the biological sequestration of carbon in the ocean.
