## Supplementary material for "Carbon content, carbon fixation yield and dissolved organic carbon release from diverse marine nitrifiers": Table S1

### Sheet: Sheet1
Table S1. Gibbs Free Energy calculations of ammonia and nitrite oxidation
Ammonia oxidation:
NH3(aq) + 1.5O2(aq) --> NO2- + H2O(aq) + H+
NH3(aq)	-26.71	kJ mol-1
O2(aq)	16.54	kJ mol-1
NO2-	-32.22	kJ mol-1
H2O(aq)	-237.18	kJ mol-1
H+	0	kJ mol-1
deltaGº	-267.5	kJ mol-1
Conditions:	A	B
NH4+/NH3	1e-06	5e-05	M
NH3	5.49541e-08	2.7477e-06	M
NO2-	1e-06	1e-05	M
O2	0.000235
H+	1.58489e-08
Q	0.0348727	0.00697455		ionic strength correction included
lnQ	-3.35605	-4.96549
T	288.15	295.15	K
R	0.00831		kJ mol-1 K-1
deltaG	-275.536	-279.679	kJ mol-1
Nitrite oxidation:
NO2- + 0.5O2(aq) --> NO3-
NO2-	-32.22	kJ mol-1
O2(aq)	16.54	kJ mol-1
NO3-	-110.91	kJ mol-1
deltaGº	-86.96	kJ mol-1
Conditions
NO2-	1e-05	M
O2	0.000235	M
NO3-	1e-05	M
Q	65.2328		ionic strength correction included
lnQ	4.17796
T	288.15	K
R	0.00831	kJ mol-1 K-1
deltaG	-76.9558	kJ mol-1
